# Genome and methylome of the root crop table beet (*Beta vulgaris*)

**DOI:** 10.64898/2026.09.07.749830

**Authors:** Thomas Holzweber, Kevin M. Dorn, Laide A. Rasaki, Juliane C. Dohm, Heinz Himmelbauer

**Author notes:** NC State University, Raleigh, NC 27607, USA.

## Abstract

Table beet (*Beta vulgaris subsp. vulgaris var. vulgaris*), also known as red beet, garden beet, or beetroot, is an important crop with both nutritional and agricultural value, yet high-quality genomic resources for this taxon are limited. We present the chromosome-scale genome assembly RefTab-1 based on PacBio and Hi-C data of the inbred table beet genotype W357B. The assembly has a size of 668.6 Mbp and an N50 of 72 Mbp, with 96% of the assembly anchored to nine pseudo-chromosomes. We annotated 64% repetitive DNA, 24,863 protein-coding genes, and 10,405 non-coding RNA loci including a 5S rRNA cluster on chromosome 4. Genome-wide methylation profiling using EM-seq revealed high levels of cytosine methylation in repeats and context-specific methylation in gene bodies and promoters. We propose three terpene synthase candidate genes based on functional annotation and based on their location near a genetic marker on chromosome 8 previously associated with geosmin concentration, responsible for the earthy aroma of table beet. Comparative analysis with sugar beet indicated overall structural conservation and a 9 Mbp inversion on chromosome 9. These high-quality resources for table beet will enhance genetic, epigenetic, and comparative studies in *Beta vulgaris,* advancing beet biology and breeding programs.
