## Supplementary material for "Genome and methylome of the root crop table beet (*Beta vulgaris*)": Suppl. Tables 1 - 5

### Sheet: Suppl. Table 1
	Class	Count	bp masked	%masked
	LINE
	L1	4176	1671090	0.0025
	RTE	761	313802	0.0005
	unknown	23408	23409045	0.035
	LTR
	Copia	51755	66007161	0.0987
	Gypsy	89216	94140935	0.1408
	LARD	6874	3860868	0.0058
	TRIM	12152	6096375	0.0091
	unknown	72550	34671310	0.0519
	SINE
	unknown	14142	2100327	0.0031
	TIR
	CACTA	45084	18997182	0.0284
	Mutator	23985	8336292	0.0125
	PIF_Harbinger	52927	16816195	0.0252
	Tc1_Mariner	86416	22510630	0.0337
	hAT	39941	13439452	0.0201
	nonLTR
	pararetrovirus	973	1650410	0.0025
	nonTIR
	helitron	68370	20826228	0.0311
	rDNA
	18S	463	347635	0.0005
	5S	7142	2453748	0.0037
	repeat_fragment	140590	30562809	0.0457
	satellite_DNA	167518	57549548	0.0861
	total interspersed	908443	425761042	0.6368

### Sheet: Supp. Table 2
	Metric	Value
	Number of genes	24863
	Number of transcripts	28672
	Number of exons	146588
	Number of introns	117916
	‍Number of five_prime_utr	5427
	‍Number of three_prime_utr	5329
	Number of single-exon genes	6253
	Mean exons per transcript	5.1
	Mean introns per transcript	4.1
	Total gene length (Mbp)	117.4
	Total CDS length (Mbp)	34.4
	Mean gene length (bp)	4722
	Mean CDS length (bp)	1199
	Longest gene (kbp)	76.9
	Longest CDS (kbp)	16.3

### Sheet: Suppl. Table 3
	ncRNA Category	Total Count
	Ribosomal RNA (rRNA)	7643
	Small nucleolar RNA (snoRNA)	1203
	Transfer RNA (tRNA)	1043
	microRNA (miRNA)	196
	Spliceosomal RNA (snRNA)	147
	Other	173

### Sheet: Suppl. Table 4
	Nonpolar	Number of genes
	Alanine (Ala)	57
	Glycine (Gly)	56
	Isoleucine (Ile)	56
	Leucine (Leu)	130
	Methionine (Met)	48
	Proline (Pro)	74
	Valine (Val)	47
	Phenylalanine (Phe)	24
	Tryptophan (Trp)	22
	Polar Uncharged
	Asparagine (Asn)	33
	Cysteine (Cys)	38
	Glutamine (Gln)	21
	Serine (Ser)	90
	Threonine (Thr)	48
	Tyrosine (Tyr)	74
	Acidic
	Aspartic acid (Asp)	37
	Glutamic acid (Glu)	32
	Basic
	Arginine (Arg)	47
	Histidine (His)	23
	Lysine (Lys)	33
	Special Cases
	Initiator Methionine (iMet)	9
	Suppressor codon (Sup)	5
	Undetermined (Undet)	50

### Sheet: Suppl. Table 5
		W357B	KWS2320	FC309	EL10
	BvChr1	73.9 Mbp	61.7 Mbp	74.1 Mbp	64.3 Mbp
	BvChr2	65.0 Mbp	59.3 Mbp	66.5 Mbp	56.9 Mbp
	BvChr3	64.8 Mbp	56.6 Mbp	67.4 Mbp	57.3 Mbp
	BvChr4	76.8 Mbp	61.6 Mbp	74.7 Mbp	66.3 Mbp
	BvChr5	78.3 Mbp	69.0 Mbp	78.8 Mbp	67.9 Mbp
	BvChr6	81.9 Mbp	71.4 Mbp	76.0 Mbp	72.5 Mbp
	BvChr7	68.0 Mbp	59.8 Mbp	67.2 Mbp	61.1 Mbp
	BvChr8	72.3 Mbp	63.1 Mbp	67.8 Mbp	62.0 Mbp
	BvChr9	62.1 Mbp	53.5 Mbp	60.8 Mbp	55.8 Mbp
	Avg. Diff.		9.7	2.2	8.8
